# Oral drug repositioning candidates and synergistic remdesivir combinations for the prophylaxis and treatment of COVID-19

**DOI:** 10.1101/2020.06.16.153403

**Authors:** Malina A. Bakowski, Nathan Beutler, Emily Chen, Tu-Trinh H. Nguyen, Melanie G. Kirkpatrick, Mara Parren, Linlin Yang, James Ricketts, Anil K. Gupta, Mitchell V. Hull, Peter G. Schultz, Dennis R. Burton, Arnab K. Chatterjee, Case W. McNamara, Thomas F. Rogers

**Author notes:** These authors contributed equally to this work (Malina A. Bakowski, Nathan Beutler).

## Abstract

The ongoing pandemic caused by the novel severe acute respiratory syndrome coronavirus 2 (SARS-CoV-2), necessitates strategies to identify prophylactic and therapeutic drug candidates for rapid clinical deployment. A high-throughput, high-content imaging assay of human HeLa cells expressing the SARS-CoV-2 receptor ACE2 was used to screen ReFRAME, a best-in-class drug repurposing library. From nearly 12,000 compounds, we identified 66 compounds capable of selectively inhibiting SARS-CoV-2 replication in human cells. Twenty-four of these drugs show additive activity in combination with the RNA-dependent RNA polymerase inhibitor remdesivir and may afford increased in vivo efficacy. We also identified synergistic interaction of the nucleoside analog riboprine and a folate antagonist 10-deazaaminopterin with remdesivir. Overall, seven clinically approved drugs (halofantrine, amiodarone, nelfinavir, simeprevir, manidipine, ozanimod, osimertinib) and 19 compounds in other stages of development may have the potential to be repurposed as SARS-CoV-2 oral therapeutics based on their potency, pharmacokinetic and human safety profiles.
