## Supplemental Table 1 for "Oral drug repositioning candidates and synergistic remdesivir combinations for the prophylaxis and treatment of COVID-19"

### Sheet: Table S1
Table S1. Anti-SARS-CoV-2 activities of potent and selective hits in the pilot and ReFRAME in vitro screens.
Compounds described in Table 2 are highlighted in green.						Synergy score with remdesivir (δ)	Selectivity	Viral infection assay				Cytotoxicity (uninfected HeLa-ACE2)
Name	Library	Smiles	Annotation Code	Annotation	Status		(HeLa-ACE2 CC50/CoV-2 EC50)	CoV-2 EC50 [uM]	data mode	HeLa-ACE-2 EC50 [μM]	data mode	CC50 [μM]	data mode
Apilimod	pilot	Cc1cccc(c1)/C=N/Nc1nc(OCCc2ccccn2)nc(c1)N1CCOCC1	STM	Rheumatoid Arthritis, Treatment of; Antipsoriatics; Multiple Sclerosis;Immunomodulators;Inflammatory Bowel Disease; IL-12 Production Inhibitors; Signal Transduction Modulators; Interleukin 12 and Interlukin 23 antagonist	Phase II	3.568	> 218	0.183676	decreasing	0.0659851	increasing	>39.8	decreasing
Remdesivir	pilot	CCC(COC(=O)[C@@H](NP(=O)(Oc1ccccc1)OC[C@H]1O[C@@]([C@@H]([C@@H]1O)O)(C#N)c1ccc2n1ncnc2N)C)CC	AV	Nucleobindin-1 (NUCB1) Inhibitor; Viral-protein-inhibitors; Antiviral Drugs	Registered	n/a	> 133	0.300464	decreasing	0.25706	increasing	>39.8	decreasing
Ponatinib	pilot	CN1CCN(CC1)Cc1ccc(cc1C(F)(F)F)NC(=O)c1ccc(c(c1)C#Cc1cnc2n1nccc2)C	ONC	Myeloid Leukemia Therapy;Lymphocytic Leukemia Therapy;Female Reproductive System Cancer Therapy;Lung Cancer Therapy;Leukemia Therapy;Squamous Cell Carcinoma Therapy;Digestive/Gastrointestinal Cancer Therapy;Endocrine Cancer Therapy;Astrocytoma Therapy; Abl1 Kinase Inhibitors;Angiogenesis Inhibitors;Apoptosis Inducers;Bcr-Abl (Bcr-Abl1) Kinase Inhibitors;FGFR Inhibitors;Flt3 (FLK2/STK1) Inhibitors…	Registered	-	>12.79	3.12793	decreasing	5.03701	decreasing	>39.8	inactive
pyronaridine	pilot	COc1ccc2c(n1)c(Nc1cc(CN3CCCC3)c(c(c1)CN1CCCC1)O)c1c(n2)cc(cc1)Cl	NTD	Antimalarials; Polarisation stimulant; Membrane permeability inhibitor	Launched	-	> 7.88	5.0771	decreasing	6.52248	decreasing	>39.8	inactive
Nelfinavir mesylate	pilot	O[C@@H]([C@@H](NC(=O)c1cccc(c1C)O)CSc1ccccc1)CN1C[C@H]2CCCC[C@H]2C[C@H]1C(=O)NC(C)(C)C	AV	HIV protease inhibitor and an antineoplastic agent	Registered	-1.233	> 6.43	6.22392	decreasing	9.59	decreasing (weakly active)	>39.8	inactive
Narasin	pilot	CC[C@H]([C@H]1O[C@]2(C=C[C@H]([C@@]3(O2)CC[C@@](O3)(C)[C@H]2CC[C@]([C@@H](O2)C)(O)CC)O)[C@@H](C[C@@H]1C)C)C(=O)[C@H]([C@H]([C@@H]([C@@H]1O[C@H]([C@H](C[C@@H]1C)C)[C@H](C(=O)O)CC)C)O)C	ION	Growth-promoting ionophoric antibacterial agent for Enterococci; ionophore affecting sodium calcium ion exchange	Animal approved	-	> 6.38	6.26592	decreasing	9.59	inactive	>39.8	inactive
Ferroquine	pilot	CN(CC1=CC(C=C1CNc1ccnc2c1ccc(c2)Cl)[Fe]C1C=CC=C1)C	NTD	Antimalarials; Antiparasitic	Phase II	-2.076	> 5.49	7.28321	decreasing	6.5554	increasing	>39.8	inactive
Simeprevir	pilot	COc1ccc2c(c1C)nc(cc2O[C@@H]1C[C@@H]2[C@@H](C1)C(=O)N(C)CCCC/C=C\[C@H]1[C@](NC2=O)(C1)C(=O)NS(=O)(=O)C1CC1)c1scc(n1)C(C)C	AV	Anti-Hepatitis C Virus Drugs; HCV NS3/4A protease Inhibitor; Serine protease inhibitor	Registered	-0.667	> 5.12	7.81455	decreasing	9.59	inactive	>39.8	inactive
Sorafenib	pilot	CNC(=O)c1nccc(c1)Oc1ccc(cc1)NC(=O)Nc1ccc(c(c1)C(F)(F)F)Cl	ONC	Pulmonary Hypertension, Treatment of;Ovarian Cancer Therapy;Head and Neck Cancer Therapy;Sarcoma Therapy;Neurologic Cancer Therapy;Melanoma Therapy;Non-Small Cell Lung Cancer Therapy;Lung Cancer Therapy;Digestive/Gastrointestinal Cancer Therapy;Hematological Cancer Therapy;Neurologic Drugs (Miscellaneous);Prostate Cancer Therapy;Genitourinary Cancer Therapy;Glioblastoma Multiforme Therapy;Bladder…	Registered	-	> 4.83	8.27718	decreasing	9.3673	decreasing	>39.8	inactive
prodrug Dabigatran etexilate mesilate	pilot	CCCCCCOC(=O)/N=C(\c1ccc(cc1)NCc1nc2c(n1C)ccc(c2)C(=O)N(c1ccccn1)CCC(=O)OCC)/N	PI	Anticoagulant; Thrombin Inhibitors	Registered	-	> 4.20	9.52693	decreasing	9.59	decreasing (weakly active)	>39.8	inactive
GW-803430	ReFRAME	COc1cc(ccc1OCCN1CCCC1)n1cnc2c(c1=O)sc(c2)c1ccc(cc1)Cl	STM	Antiobesity Drug; Melanin-Concentrating Hormone MCH-R1 (SLC-1) Receptor Antagonists;Signal Transduction Modulators	Phase 1	-	>9.74	4.61613	decreasing	3.77266	increasing	>39.8	inactive
Ethylisobutrazine Hydrochloride	ReFRAME	CCc1ccc2c(c1)N(CC(CN(C)C)C)c1c(S2)cccc1	REC	Oral tranquilizer (dogs)	Animal approved	-	>8.84	4.52518	decreasing	9.077	increasing	>39.8	inactive
Ozanimod	ReFRAME	OCCN[C@H]1CCc2c1cccc2c1noc(n1)c1ccc(c(c1)C#N)OC(C)C	AI	Novel, orally administered, once daily, specific and potent modulator of the sphingosine 1-phosphate 1 receptor (S1P1R) pathway for multiple sclerosis	Registered	-4.622	>8.03	4.98152	decreasing	7.13129	increasing	>39.8	inactive
Trimipramine maleate	ReFRAME	CN(CC(CN1c2ccccc2CCc2c1cccc2)C)C	PSYCH	Serotonin re-uptake inhibitor that also blocks norepinephrine reuptake; antidepressant	Registered	-	>7.57	5.28446	decreasing	> 9.59	inactive	>39.8	inactive
CFI-400945	ReFRAME	COc1ccc2c(c1)[C@]1(C[C@H]1c1ccc3c(c1)[nH]nc3/C=C/c1ccc(cc1)CN1C[C@H](C)O[C@@H](C1)C)C(=O)N2	ONC	Antimitotic Drugs; Polo-like Kinase-4 (Plk-4) Inhibitors	Phase I	-	>7.35	5.4438	decreasing	> 9.59	inactive	>39.8	inactive
Thioproperazine	ReFRAME	CN1CCN(CC1)CCCN1c2ccccc2Sc2c1cc(cc2)S(=O)(=O)N(C)C	REC	Dopamine receptor antagonist	Registered	-	>7.11	5.62528	decreasing	> 9.59	increasing (weakly active)	>39.8	inactive
ROPITOIN	ReFRAME	COc1ccc(cc1)C1(NC(=O)N(C1=O)CCCN1CCC(CC1)c1ccccc1)c1ccccc1	ION	Sodium channel antagonist; Antiarrhythmic	Registered	-	>6.71	5.96323	decreasing	> 9.59	inactive	>39.8	inactive
ZUCLPENTHIXL	ReFRAME	OCCN1CCN(CC1)CC/C=C/1\c2ccccc2Sc2c1cc(Cl)cc2	PSYCH	Dopamine receptor D1, D2 Inhibitor; Antipsychotic; Schizophrenia; Manic-depresive psychosis; Learning disability; Dementia	Registered	-	>6.65	6.01558	decreasing	> 9.59	increasing (weakly active)	>39.8	inactive
TAK-070	ReFRAME	CN(CCC1CCc2c(C1)ccc(c2)OCc1ccc(cc1)c1ccccc1)C	NEURO	Alzheimer's Dementia, Treatment of ; beta-Secretase 1 (BACE1) Inhibitors; AMYLOID PROTEIN DEPOSITION INHIBITOR	Phase I	-	>6.51	6.14854	decreasing	> 9.59	inactive	>39.8	inactive
NNC 090026	ReFRAME	CCCCN1CC[C@@H]([C@H](C1)COc1ccc(cc1)C(F)(F)F)c1ccc(cc1)N(C)C	ION	Sodium channel; Calcium channel Inhibitor; Neuroprotectant; Antihypertensive; Cerebrovascular ischemia	Preclinical	-	>5.45	7.33745	decreasing	> 9.59	inactive	>39.8	inactive
manidipine	ReFRAME	COC(=O)C1=C(C)NC(=C(C1c1cccc(c1)[N+](=O)[O-])C(=O)OCCN1CCN(CC1)C(c1ccccc1)c1ccccc1)C	ION	Related to amlodipine; Dihydropyridine compound class	Registered	-4.727	>5.02	7.97392	decreasing	> 9.59	inactive	>39.8	inactive
APY0201	ReFRAME	Cc1cccc(c1)/C=N/Nc1nc2cc(nn2c(c1)N1CCOCC1)c1ccncc1	STM	1-Phosphatidylinositol 3-Phosphate 5-Kinase (PIKfyve) Inhibitors; IL-12 Production Inhibitors; Signal Transduction Modulators; Antipsoriatics; Inflammatory Bowel Disease, Agents for; Multiple Sclerosis, Agents for; Rheumatoid Arthritis	Preclinical	-	>45.83	0.872867	decreasing	> 9.59	inactive	>39.8	inactive
PH-CBR-2016-001-HVAC-10804-0	ReFRAME	COC(COc1c(C)csc1C(=O)CCc1ccccc1)CNCC(C)C	ION	Antiarrhythmic Drugs; Sodium channel Antagonist	Clinical	-	>4.62	8.65862	decreasing	> 9.59	inactive	>39.8	inactive
YM-75440	ReFRAME	C=CCc1c(OCCCNCc2ccccc2)ccc2c1[nH]c1c2cccc1	CARDIO	Treatment of Disorders of the Coronary Arteries and Atherosclerosis, Lipoprotein Disorders; Squalene Synthase Inhibitor	Preclinical	-	>4.17	9.59	decreasing	> 9.59	increasing (weakly active)	>39.8	inactive
NCO 700	ReFRAME	CCOC(=O)[C@@H]1O[C@H]1C(=O)N[C@H](C(=O)N1CCN(CC1)Cc1ccc(c(c1OC)OC)OC)CC(C)C	PI	Cathepsin B Inhibitor; Anticancer; Antiischemic; Antiarrhythmic	Phase I	0.209	>34.46	1.16068	decreasing	3.10589	increasing	>39.8	inactive
amiodarone	ReFRAME	CCCCc1oc2c(c1C(=O)c1cc(I)c(c(c1)I)OCCN(CC)CC)cccc2	ION	An antianginal and class III antiarrhythmic drug. It increases the duration of ventricular and atrial muscle action by inhibiting POTASSIUM CHANNELS and VOLTAGE-GATED SODIUM CHANNELS	Registered	0.683	>26.14	1.53046	decreasing	0.89687	increasing	>39.8	inactive
MK-2206	ReFRAME	O=c1[nH]nc2n1ccc1c2cc(c(n1)c1ccc(cc1)C1(N)CCC1)c1ccccc1	ONC	Oncolytic; allosteric AKT inhibitor	Phase II	2.087	>19.84	2.01615	decreasing	> 9.59	inactive	>39.8	inactive
Z LVG CHN2	ReFRAME	[N-]=[N+]=CC(=O)CNC(=O)C(C(C)C)NC(=O)C(NC(=O)OCc1ccccc1)CC(C)C	ABX	Protein synthesis inhibitor; Streptococcal infections	Preclinical	-	>146.71	0.272649	decreasing	0.17453	increasing	>39.8	inactive
R-428	ReFRAME	Nc1nc(nn1c1nnc2c(c1)CCCc1c2cccc1)Nc1ccc2c(c1)CC[C@H](CC2)N1CCCC1	ONC	Oncolytic Drugs; Myeloid Leukemia Therapy; Non-Small Cell Lung Cancer Therapy; AXL Kinase Inhibitors;Signal Transduction Modulators	Phase II	7.223	>13.89	2.87911	decreasing	0.739696	increasing	>39.8	inactive
AMOPYROQUINE	ReFRAME	Clc1ccc2c(c1)nccc2Nc1ccc(c(c1)CN1CCCC1)O	NTD	Antimalarial	Registered	-	>13.32	3.00485	decreasing	> 9.59	inactive	>39.8	inactive
Pancopride	ReFRAME	O=C(c1cc(Cl)c(cc1OCC1CC1)N)NC1CN2CCC1CC2	REC	5-Hydroxytryptamine 3 receptor antagonist; 5-HT3 Antagonists; Signal Transduction Modulators; Antiemetic; Anxiolytic; Nausea and Vomiting, Treatment of	Phase III	0.648	>9.59	4.17176	decreasing	> 9.59	inactive	>39.8	decreasing (weakly active)
S-33084	ReFRAME	N#Cc1ccc2c(c1)[C@H]1CN(C[C@@H]1CO2)CCCCNC(=O)c1ccc(cc1)c1ccccc1	PSYCH	Dopamine D3 Antagonists; Signal Transduction Modulators; Antipsychotic	Preclinical	-	>9.16	4.36552	decreasing	> 9.59	inactive	>39.8	decreasing (weakly active)
tesevatinib, Kadmon Corporation	ReFRAME	COc1cc2c(cc1OCC1C[C@@H]3[C@H](C1)CN(C3)C)ncnc2Nc1ccc(c(c1F)Cl)Cl	ONC	Breast Cancer Therapy;Treatment of Renal Diseases; Non-Small Cell Lung Cancer Therapy; Angiogenesis Inhibitors; EGFR (HER1; erbB1) Inhibitors; EphB4 Inhibitors; HER2 (erbB2) Inhibitors; Signal Transduction Modulators; Src Kinase Inhibitors; VEGFR-2 (FLK-1/KDR) Inhibitors; VEGFR-3 (FLT4) Inhibitors	Phase III	-	>8.94	4.47418	decreasing	> 9.59	inactive	>39.8	decreasing (weakly active)
YM 161514	ReFRAME	COC(=O)C1=C(C)NC(=C(C1c1cc(ccc1OCCCCNC[C@@H](COc1ccccc1)O)[N+](=O)[O-])C(=O)OC)C	ION	Calcium channel; Beta-1 adrenergic receptor Antagonist; Blocker; Antihypertensive; Antiarrhythmic; Antianginal; Angina; Arrhythmia; Hypertension	Phase I	0.601	>8.82	4.53427	decreasing	> 9.59	inactive	>39.8	decreasing (weakly active)
ACOLBIFENE	ReFRAME	Oc1ccc2c(c1)OC(C(=C2C)c1ccc(cc1)O)c1ccc(cc1)OCCN1CCCCC1	ONC	Estrogen receptor Modulator; ANTI-CANCER¬ANTI-ESTROGENIC; Carcinoma, breast	Phase III	-	>7.61	5.25377	decreasing	> 9.59	increasing (weakly active)	>39.8	decreasing (weakly active)
PIPAMAZINE	ReFRAME	Clc1ccc2c(c1)N(CCCN1CCC(CC1)C(=O)N)c1c(S2)cccc1	REC	Antiemetic	Withdrawn	1.112	>7.26	5.50986	decreasing	> 9.59	increasing (weakly active)	>39.8	decreasing (weakly active)
Reserpine	ReFRAME	COc1ccc2c(c1)[nH]c1c2CCN2[C@@H]1C[C@H]1[C@@H](C2)C[C@H]([C@@H]([C@H]1C(=O)OC)OC)OC(=O)c1cc(OC)c(c(c1)OC)OC	REC	Inhibits vesicular catecholine and serotonin uptake	Registered	-	>6.22	6.42763	decreasing	7.83897	increasing	>39.8	decreasing (weakly active)
CBR-HVAC-07108_A	ReFRAME	C1CCN2C(C1)Cc1nc3c(n1CC2)ccc(c3)c1ccc2n(c1)ccn2	STM	Histamine H3 Receptor Antagonists; Signal Transduction Modulators	Phase 0	-	>5.96	6.70637	decreasing	> 9.59	increasing (weakly active)	>39.8	decreasing (weakly active)
CR-3124	ReFRAME	CN1[C@@H]2CC[C@H]1C[C@H](C2)N1Cc2c(C1=O)c1ccccc1cc2	REC	5-hydroxytryptamine 3 receptor Antagonist; ANTI-EMETIC; Drug abuse; Fibromyalgia; Chemotherapy-induced toxicity	Suspended	-	>5.15	7.76032	decreasing	> 9.59	increasing (weakly active)	>39.8	decreasing (weakly active)
MONATEPIL	ReFRAME	Fc1ccc(cc1)N1CCN(CC1)CCCC(=O)NC1c2ccccc2SCc2c1cccc2	ION	Alpha-1 adrenergic receptor; Calcium channel Antagonist; Antihypertensive; Antihyperlipidemic; Antiarrhythmic; Angina pectoris; Arrhythmia; Atherosclerosis; Hypertension; Dyslipidemia	Phase III	-	>4.30	9.29912	decreasing	> 9.59	inactive	>39.8	decreasing (weakly active)
A 81834	ReFRAME	OC(=O)CO/N=C/C(Cc1c(SC(C)(C)C)c2c(n1Cc1ccc(cc1)Cl)ccc(c2)OCc1ccc2c(n1)cccc2)(C)C	STM	5-Lipoxygenase-Activating Protein (FLAP) Inhibitor; Leucotriene receptor antagonist; Lipoxygenase Inhibitors; Antiallergy/Antiasthmatic Drugs; Antiasthmatic	Clinical	-	>4.17	9.59	decreasing	> 9.59	increasing (weakly active)	>39.8	decreasing (weakly active)
AZD-9291/Osimertinib	ReFRAME	C=CC(=O)Nc1cc(Nc2nccc(n2)c2cn(c3c2cccc3)C)c(cc1N(CCN(C)C)C)OC	ONC	Non-Small Cell Lung Cancer Therapy; EGFR (Thr790Met Mutant) Inhibitors; Signal Transduction Modulators	Registered	-0.722	>23.45	1.70592	decreasing	> 9.59	inactive	>39.8	decreasing (weakly active)
SMN-C3	ReFRAME	CCN1CCC(CC1)c1cc(C)c2n(c1)c(=O)cc(n2)c1nn2c(c1)c(C)nc(c2)C	NEURO	Neuromuscular Genetic Disorders, Treatment of; SMN2 Splicing Modulators	Phase I	-0.365	>19.95	2.00479	decreasing	> 9.59	inactive	>39.8	decreasing (weakly active)
DESMETHYLASTEMIZOLE	ReFRAME	Oc1ccc(cc1)CCN1CCC(CC1)Nc1nc2c(n1Cc1ccc(cc1)F)cccc2	AI	Histamine H1 receptor Antagonist	Registered	-	>12.53	3.19112	decreasing	3.8254	increasing	>39.8	decreasing (weakly active)
Dutacatib	ReFRAME	N#Cc1ncc(c(n1)NCC(C)(C)C)CNC(=O)c1ccc(cc1)N1CCN(CC1)C	PI	Cathepsin K Inhibitors	Preclinical	2.955	>11.48	3.48292	decreasing	> 9.59	increasing (weakly active)	>39.8	decreasing (weakly active)
Mequitazine	ReFRAME	c1ccc2c(c1)N(CC1CN3CCC1CC3)c1c(S2)cccc1	AI	Histamine H1 Receptor Antagonists; Signal Transduction Modulators; Antiallergy/Antiasthmatic Drug	Registered	-	>11.29	3.54305	decreasing	> 9.59	increasing (weakly active)	>39.8	decreasing (weakly active)
Halofantrine HCl	ReFRAME	CCCCN(CCC(c1cc2c(Cl)cc(cc2c2c1ccc(c2)C(F)(F)F)Cl)O)CCCC	ION	Acidifying agent non gastric; Calmodulin antagonist; Potassium channel hERG Antagonist; Antimalarial; Antimalarials	Registered	-3.509	57.0065	0.328249	decreasing	6.90098	increasing	18.7123	decreasing
8-Cl-Ado	ReFRAME	OC[C@H]1OC([C@@H]([C@@H]1O)O)n1c(Cl)nc2c1ncnc2N	ONC	Oncolytic Drugs;Lymphocytic Leukemia Therapy; Autophagy Inducers; Telomerase Inhibitors	Phase I	-	33.5886	0.853525	decreasing	> 9.59	inactive	28.6687	decreasing
Thalicarpine	ReFRAME	COc1cc2c(cc1Oc1cc(OC)c(cc1CC1[NH+](C)CCc3c1cc(OC)c(c3)OC)OC)CC1c3c2c(OC)c(OC)cc3CC[NH+]1C	ONC	Oncolytic Drugs	Phase III	-	29.2704	0.868544	decreasing	> 9.59	inactive	25.4226	decreasing
AQ-13	ReFRAME	CCN(CCCNc1ccnc2c1ccc(c2)Cl)CC	NTD	Antimalarial	Phase II	-1.765	24.9531	1.06572	decreasing	0.669856	increasing	26.5931	decreasing
LY2228820	ReFRAME	Fc1ccc(cc1)c1nc([nH]c1c1ccc2c(n1)n(CC(C)(C)C)c(n2)N)C(C)(C)C	ONC	p38 Mitogen-activated protein kinase INHIBITOR; ANTINEOPLASTIC; ANTICANCER; CANCER	Phase II	-0.846	20.9452	1.748	decreasing	> 9.59	increasing (weakly active)	36.6122	decreasing
TILORINE DIHYDROCHLORIDE	ReFRAME	CN(CCOc1ccc2c(c1)oc1c(c2=O)ccc(c1)OCCN(C)C)C	AV	Immunomodulators; Antiviral Drugs	Registered	-	18.6757	2.04569	decreasing	> 9.59	inactive	38.2047	decreasing
hydroxychloroquine, nasal	ReFRAME	OCCN(CCCC(Nc1ccnc2c1ccc(c2)Cl)C)CC	AI	Antirheumatic drug	Registered	-1.572	15.677	1.30341	decreasing	2.81062	increasing	20.4336	decreasing
Cepharanthine	ReFRAME	COc1cc2CCN([C@H]3c2cc1Oc1c2c(CCN([C@H]2Cc2ccc(Oc4cc(C3)ccc4OC)cc2)C)cc2c1OCO2)C	AI	Antiinflammatory and antineoplastic; effective against HTLV	Clinical	-	13.6134	2.14691	decreasing	1.24224	increasing	29.2268	decreasing
Asenapine maleate	ReFRAME	Clc1ccc2c(c1)[C@H]1CN(C[C@@H]1c1c(O2)cccc1)C	PSYCH	Antipsychotic, Serotonin 5 HT receptors	Registered	-	10.4201	3.29382	decreasing	> 9.59	increasing (weakly active)	34.322	decreasing
Hanfangchin A	ReFRAME	COc1c(OC)cc2c3c1Oc1cc4c(cc1OC)CCN([C@H]4Cc1ccc(Oc4cc(C[C@@H]3N(CC2)C)ccc4OC)cc1)C	ION	Antimitotic Drugs; Apoptosis stimulant; Calcium Channel Blockers; Immunosuppressant; Oxygen radical formation inhibitor; P glycoprotein inhibitor; T-type calcium channel antagonist; Anticancer; Antidiabetic Drugs; Antimalarial; Antimalarials; Antiviral Drugs; Cancer Multidrug Resistance Modulators; Colorectal Cancer Therapy; Hypertension, Treatment of; Oncolytic Drugs	Discontinued	-3.61	22.2383	0.723677	decreasing	> 9.59	decreasing (weakly active)	16.0933	decreasing
nebivolol hydrochloride	ReFRAME	OC(C1CCc2c(O1)ccc(c2)F)CNCC(C1CCc2c(O1)ccc(c2)F)O	CARDIO	Heart Failure Therapy; Cardiovascular Diseases;Peripheral Arterial Disease, Treatment of;Hypertension, Treatment of;Cardiovascular Genetic Disorders, Treatment of; Signal Transduction Modulators; Beta 1 adrenoreceptor antagonist	Registered	-	>11.97	3.32428	decreasing	> 9.59	decreasing (weakly active)	>39.8	inactive
KC 11404	ReFRAME	CCCCC1CCc2c3n1c(C)c(c3cc(c2)O)CCN1CCN(CC1)c1nccc(c1)C	AI	Lipoxygenase 5 Inhibitor; Antiinflammatory	Preclinical	-2.817	>9.03	4.40931	decreasing	> 9.59	decreasing (weakly active)	>39.8	decreasing (weakly active)
SAX-187	ReFRAME	NCCc1cn(c2c1cccc2)S(=O)(=O)c1c(Cl)nc2n1ccs2	PSYCH	Anxiolytics;Generalized Anxiety Disorder (GAD), Treatment of;Antipsychotic Drugs; Signal Transduction Modulators; 5 Hydroxytryptamine 6 receptor agonist	Phase I	-2.981	>7.44	5.34913	decreasing	> 9.59	decreasing (weakly active)	>39.8	inactive
diclofensine	ReFRAME	COc1ccc2c(c1)CN(CC2c1ccc(c(c1)Cl)Cl)C	PSYCH	Dopamine reuptake inhibitor	Phase III	-	>6.57	6.06063	decreasing	> 9.59	decreasing (weakly active)	>39.8	decreasing (weakly active)
Digoxin	ReFRAME	O=C1OCC(=C1)[C@H]1CC[C@]2([C@]1(C)[C@H](O)C[C@H]1[C@H]2CC[C@H]2[C@]1(C)CC[C@@H](C2)O[C@H]1C[C@H](O)[C@@H]([C@H](O1)C)O[C@H]1C[C@H](O)[C@@H]([C@H](O1)C)O[C@H]1C[C@H](O)[C@@H]([C@H](O1)C)O)O	CARDIO	Na+, K+ ATPase Inhibitor; Retinoid RORgammaT (T Cell-Specific Isoform 2) Antagonists; Signal Transduction Modulators; Antiarrhythmic; Antiarrhythmic Drugs; Heart Failure Therapy	Registered	-	>886.48	0.0448968	decreasing	0.0713565	decreasing	>39.8	inactive
L 796568	ReFRAME	O[C@H](c1cccnc1)CNCCc1ccc(cc1)NS(=O)(=O)c1ccc(cc1)c1scc(n1)c1ccc(cc1)C(F)(F)F	STM	Beta-3 adrenergic receptor Agonist; Signal Transduction Modulators; beta3-Adrenoceptor Agonists; Antihyperlipidemic; Antiobesity Drugs	Phase I	3.16	>34.54	1.15217	decreasing	5.16889	decreasing	>39.8	inactive
MP-412	ReFRAME	C=CC(=O)Nc1cc2c(ncnc2cc1C#CC(N1CCN(CC1)C)(C)C)Nc1ccc(c(c1)Cl)F	ONC	Oncolytic Drugs;Solid Tumors Therapy; EGFR (HER1; erbB1) Inhibitors;HER2 (erbB2) Inhibitors;Signal Transduction Modulators; ERBB2; EGFR Antagonist; Inhibitor;	Phase I	-	>29.43	1.35244	decreasing	1.61402	decreasing	>39.8	decreasing (weakly active)
NVX-207	ReFRAME	OCC(COC(=O)[C@@]12CC[C@H]([C@@H]2[C@@H]2[C@](CC1)(C)[C@]1(C)CC[C@@H]3[C@]([C@H]1CC2)(C)CC[C@@H](C3(C)C)OC(=O)C)C(=C)C)(CO)N	ONC	Caspase 9 Modulator; Anticancer; Cancer	Clinical	-	>12.39	3.21145	decreasing	5.42302	decreasing	>39.8	decreasing (weakly active)
bazedoxifene acetate	ReFRAME	Oc1ccc2c(c1)c(C)c(n2Cc1ccc(cc1)OCCN1CCCCCC1)c1ccc(cc1)O	STM	Endometriosis Therapy;Treatment of Osteoporosis;Hematologic Genetic Disorders, Treatment of ;Treatment of Postmenopausal Syndrome ; Selective Estrogen Receptor Modulators (SERM);Signal Transduction Modulators; Selective estrogen receptor modulator; Bone resorption inhibitor	Registered	-	>11.46	3.4729	decreasing	4.45367	decreasing	>39.8	inactive
GS-9901	ReFRAME	N#Cc1c(nc(nc1N)N)N[C@H](c1nc2c(F)ccc(c2c(=O)n1c1cccnc1)Cl)C1CC1	STM	Phosphatidylinositol 3-Kinase delta (PI3Kdelta) Inhibitors; Signal Transduction Modulators; Lymphocytic Leukemia Therapy; Non-Hodgkin's Lymphoma Therapy	Phase I	-	>9.65	4.12521	decreasing	4.43706	decreasing	>39.8	inactive
raloxifene hydrochloride	ReFRAME	Oc1ccc2c(c1)sc(c2C(=O)c1ccc(cc1)OCCN1CCCCC1)c1ccc(cc1)O	STM	Treatment of Disorders of the Coronary Arteries and Atherosclerosis;Hematologic Agents (Miscellaneous);Alzheimer's Dementia, Treatment of ;Treatment of Osteoporosis;Anti-Hepatitis C Virus Drugs;Breast Cancer Therapy; ACVRL1 Expression Enhancers;ENG Expression Enhancers;Selective Estrogen Receptor Modulators (SERM);Signal Transduction Modulators; Cholesterol inhibitor	PRESCRIPTION DRUG	-	>9.64	4.12947	decreasing	8.21044	decreasing	>39.8	inactive
		Class	Code	Totals
		Antibiotic	ABX	1
		Anti-inflammatory	AI	6
		Antiviral	AV	4	including remdesivir
		Cardiovascular	CARDIO	3
		Ion channel modulator	ION	10
		Miscellaneous	MISC	0
		Neurological	NEURO	2
		Neglected Tropical Disease	NTD	4
		Oncolytic	ONC	13
		Protease inhibitor	PI	3
		Anti-psychotic/depressant	PSYCH	6
		Receptor binding	REC	6
		Signal tranduction modulation	STM	9
			Total	67	(66 not including remdesivir)
